# FlexDotPlot: a universal and modular dot plot visualization tool for complex multifaceted data

**DOI:** 10.1101/2020.04.03.023655

**Authors:** Simon Leonard, Aurélie Lardenois, Karin Tarte, Antoine Rolland, Frédéric Chalmel

## Abstract

**Motivation:** Dot plots are heatmap-like charts that provide a compact way to simultaneously display two quantitative information by means of dots of different sizes and colours. Despite the popularity of this visualization method, particularly in single-cell RNA-seq studies, existing tools used to make dot plots are limited in terms of functionality and usability.

**Results:** We developed FlexDotPlot, an R package for generating dot plots from multifaceted data, including single-cell RNA-seq data. It provides a universal and easy-to-use solution with a high versatility. An interactive R Shiny application is also available allowing non-R users to easily generate dot plots with several tunable parameters.

**Availability and implementation:** Source code, detailed manual, and code to reproduce figures are available at https://github.com/Simon-Leonard/FlexDotPlot. A Shiny app is available as a stand-alone application within the package.
