## Supplementary Table 1 for "FlexDotPlot: a universal and modular dot plot visualization tool for complex multifaceted data"

### Sheet: Feuil1
Supplementary Table 1 : Comparison of existing tools for dotplot representation
			Rain plot	Feature-expression heat map (corrplot)	Seurat	scClustViz	CellphoneDB	ProHits-viz	FlexDotPlot
		Application field	Association study		Single cell data analysis		Interaction analysis		Any
		Included in a global analysis tool			R	R	R
Usability	Input format	Matrix	R	R					R
		Specific			R	R	R	R
	Interface	Script	R	R			R
		Single command line			R		R		R
		Interactive application				R		R	R
Plot features	Row values	Qualitative data	R	R	R	R	R	R	R
		Unrestricted	R	R	R	Cell clusters	Interacting genes	Bait column	R
	Column values	Qualitative data	R	R	R	R	R	R	R
		Unrestricted	R	R	Genes	Differentially expressed genes	Cluster pairs	Prey column	R
	Dendrogram	Rows	R	-	-	R	-	-	R
		Columns	-	-	-	R	-	-	R
Dot features	Size	Quantitative data	R	R	R	R	R	R	R
		Qualitative data	-	-	R	R	R	R	-
		Unrestricted	Quantitative only		Detection rate		-log10(pvalue)	Relative abundance	R
	Colour	Quantitative data	R	R	R	R	R	R	R
		Qualitative data	R	R	-	-	-	-	R
		Unrestricted	R	R	Mean expression			Quantitative only	R
	Shape	Quantitative data	-	-	-	-	-	-	R
		Qualitative data	-	-	-	-	-	-	R
		Unrestricted	-	-	-	-	-	-	R
	Text	Any data	-	R	-	-	-	-	R
		Unrestricted	-	Point on dots according to binary data	-	-	-	-	R
	Source		Henglin et al., 2019	Benno Haarman et al., 2015 Wei and Simko, 2017	Stuart et al., 2019	Innes and Bader, 2019	Efremova et al., 2019	Knight et al., 2017	This study
	Legend		R : Unrestricted feature
			R : Restricted feature
			- : Unavailable feature
