## Supplementary Table 2 for "FlexDotPlot: a universal and modular dot plot visualization tool for complex multifaceted data"

### Sheet: Feuil1
Supplementary Table 2 : List of R/Shiny Packages
Package Name	Use	Source	Link
reshape2	data manipulation	Wickham,H. (2017) reshape2: Flexibly Reshape Data: A Reboot of the Reshape Package.	https://cran.r-project.org/web/packages/reshape2/index.html
ggplot2	dotplot visualization	Wickham,H. et al. (2019) ggplot2: Create Elegant Data Visualisations Using the Grammar of Graphics.	https://cran.r-project.org/web/packages/ggplot2/index.html
ggdendro		de Vries,A. and Ripley,B.D. (2016) ggdendro: Create Dendrograms and Tree Diagrams Using ‘ggplot2’.	https://cran.r-project.org/web/packages/ggdendro/index.html
gtable		Wickham,H. and Pedersen,T.L. (2019) gtable: Arrange ‘Grobs’ in Tables.	https://cran.r-project.org/web/packages/gtable/index.html
gridExtra		Auguie,B. (2017) gridExtra: Miscellaneous Functions for ‘Grid’ Graphics.	https://cran.r-project.org/web/packages/gridExtra/index.html
dendextend	dendrogram manipulation	Tal Galili (2015). dendextend: an R package for visualizing, adjusting, and comparing trees of hierarchical clustering. Bioinformatics. DOI: 10.1093/bioinformatics/btv428	https://cran.r-project.org/web/packages/dendextend/
FactoMineR	PCA/MFA/FAMD analysis	Husson,F. et al. (2019) FactoMineR: Multivariate Exploratory Data Analysis and Data Mining.	http://factominer.free.fr/index_fr.html
sisal	Draw text with automatically changing size	Mikko Korpela (2020). sisal: Sequential Input Selection Algorithm. R package version 0.48. https://CRAN.R-project.org/package=sisal	https://cran.r-project.org/web/packages/sisal/
shiny	shiny app	Chang,W. et al. (2019) shiny: Web Application Framework for R.	https://cran.r-project.org/web/packages/shiny/index.html
shinydashboard		Chang,W. and Borges Ribeiro,B. (2018) shinydashboard: Create Dashboards with ‘Shiny’.	https://cran.r-project.org/web/packages/shinydashboard/index.html
shinyWidgets	shiny app : custom widgets	Perrier,V. et al. (2019) shinyWidgets: Custom Inputs Widgets for Shiny.	https://cran.r-project.org/web/packages/shinyWidgets/index.html
colourpicker	shiny app : coulour picker widget	Attali,D. (2017) colourpicker: A Colour Picker Tool for Shiny and for Selecting Colours in Plots.	https://github.com/daattali/colourpicker
bsplus	shiny app : help tooltips	Ian Lyttle (2018). bsplus: Adds Functionality to the R Markdown + Shiny Bootstrap Framework. R package version 0.1.1.	https://github.com/ijlyttle/bsplus
htmltools		RStudio and Inc. (2019). htmltools: Tools for HTML. R package version 0.4.0.	https://github.com/rstudio/htmltools
grImport2	Import SVG graphics	Simon Potter and Paul Murrell (2019). grImport2: Importing 'SVG' Graphics. R package version 0.2-0. https://CRAN.R-project.org/package=grImport2	https://cran.r-project.org/web/packages/grImport2/index.html
scales	Scale function for vizualisation	Hadley Wickham and Dana Seidel (2020). scales: Scale Functions for Visualization. R package version 1.1.1. https://CRAN.R-project.org/package=scales	https://cran.r-project.org/web/packages/scales/index.html
R packages used for FlexDotPlot design but not required for use
ggforce	Used to generate pie chart svg files	Pedersen,T.L. (2019) ggforce: Accelerating ‘ggplot2’.	https://github.com/thomasp85/ggforce
rsvg		Jeroen Ooms (2020). rsvg: Render SVG Images into PDF, PNG, PostScript, or Bitmap Arrays. R package version 2.1.	https://cran.r-project.org/web/packages/rsvg/index.html
